# DrosOmics: a comparative genomics browser to explore omics data in natural populations of *D. melanogaster*

**DOI:** 10.1101/2022.07.22.501088

**Authors:** Marta Coronado-Zamora, Judit Salces-Ortiz, Josefa González

**Affiliations:** Institute of Evolutionary Biology, CSIC, Universitat Pompeu Fabra, Barcelona, Spain

## Abstract

The advent of long-read sequencing technologies has allowed the generation of multiple high-quality de novo genome assemblies for multiple species, including well-known model species such as *Drosophila melanogaster*. Genome assemblies for multiple individuals of the same species are key to discover the genetic diversity present in natural populations, especially the one generated by transposable elements, the most common type of structural variant. Despite the availability of multiple genomic datasets for *D. melanogaster* populations, we lack an efficient visual tool to display different genomes assemblies simultaneously. In this work, we present DrosOmics, a comparative genomics-oriented browser for 52 high-quality reference genomes of *D. melanogaster*, including annotations from a highly reliable set of transposable elements, and functional transcriptomics and epigenomics data for half the populations. DrosOmics is based on JBrowse 2, which allows the visualization of multiple assemblies at once, key to unraveling structural and functional features of *D. melanogaster* natural populations.
