## Supplementary Tables for "DrosOmics: a comparative genomics browser to explore omics data in natural populations of *D. melanogaster*"

### Sheet: Table S1. Data compiled in Dros
Table S1 | 52 D. melanogaster genomes compiled in DrosOmics. A. Summary table (left) and figure (right) with the strain information, SRA and BioProject number accessions to genomes and functional data are provided. The short-read sequencing technology was Illumina. ¹ The details on obtaining and processing the functional data provided in this publication can be accessed in Supplementary Material …
A. Summary table with the strain information, SRA and BioProject number accessions to genomes and functional data.
D. melanogaster strain information		Reference genomes raw data accessions and sources					Functional -omics data accessions and sources				Genome annotations
Genome	Location	Long-read seq. accession	Long-read seq. technology	Long-read seq. source	Short-read seq. accession	Genomic short-read seq. source	RNA-seq BioProject accession	ChIP-seq BioProject accession	ATAC-seq BioProject accession	Functional data source publications	Transposable elements	Gene annotations
AKA-017	Akaa, Finland	SRX6699557	Nanopore	Rech et al. 2022	SRX6699559	Rech et al. 2022	PRJNA643665	PRJNA643665		¹ This publication	Rech et al. 2022	Rech et al. 2022
AKA-018	Akaa, Finland	SRX8701627	Nanopore	Rech et al. 2022	SRX8701638	Rech et al. 2022	PRJNA646768			Green et al. 2022	Rech et al. 2022	Rech et al. 2022
COR-014	Cortes de Baza, Spain	SRX6699573	Nanopore	Rech et al. 2022	SRX6699561	Rech et al. 2022					Rech et al. 2022	Rech et al. 2022
COR-018	Cortes de Baza, Spain	SRX8701628	Nanopore	Rech et al. 2022	SRX8701640	Rech et al. 2022	PRJNA646768			Green et al. 2022	Rech et al. 2022	Rech et al. 2022
COR-023	Cortes de Baza, Spain	SRX8701639	Nanopore	Rech et al. 2022	SRX8701641	Rech et al. 2022	PRJNA644353			Horváth et al. 2022	Rech et al. 2022	Rech et al. 2022
COR-025	Cortes de Baza, Spain	SRX8701650	Nanopore	Rech et al. 2022	SRX8701642	Rech et al. 2022					Rech et al. 2022	Rech et al. 2022
GIM-012	Gimenells, Spain	SRX8701653	Nanopore	Rech et al. 2022	SRX8701643	Rech et al. 2022	PRJNA644353; PRJNA646768			Horváth et al. 2022; Green et al. 2022	Rech et al. 2022	Rech et al. 2022
GIM-024	Gimenells, Spain	SRX6699556	Nanopore	Rech et al. 2022	SRX6699558	Rech et al. 2022	PRJNA644353			Horváth et al. 2022	Rech et al. 2022	Rech et al. 2022
JUT-008	Jutland, Denmark	SRX8701654	Nanopore	Rech et al. 2022	SRX8701644	Rech et al. 2022	PRJNA646768			Green et al. 2022	Rech et al. 2022	Rech et al. 2022
JUT-011	Jutland, Denmark	SRX6699563	Nanopore	Rech et al. 2022	SRX6699564	Rech et al. 2022	PRJNA643665	PRJNA643665		¹ This publication	Rech et al. 2022	Rech et al. 2022
KIE-094	Kiev, Ucrania	SRX6699560	Nanopore	Rech et al. 2022	SRX6699576	Rech et al. 2022					Rech et al. 2022	Rech et al. 2022
LUN-004	Lund, Sweden	SRX6699569	Nanopore	Rech et al. 2022	SRX6699572	Rech et al. 2022					Rech et al. 2022	Rech et al. 2022
LUN-007	Lund, Sweden	SRX8701655	Nanopore	Rech et al. 2022	SRX8701645	Rech et al. 2022	PRJNA644353			Horváth et al. 2022	Rech et al. 2022	Rech et al. 2022
MUN-008	Munich, Germany	SRX8701656	Nanopore	Rech et al. 2022	SRX8701646	Rech et al. 2022	PRJNA646768			Green et al. 2022	Rech et al. 2022	Rech et al. 2022
MUN-009	Munich, Germany	SRX8701657	Nanopore	Rech et al. 2022	SRX8701647	Rech et al. 2022					Rech et al. 2022	Rech et al. 2022
MUN-013	Munich, Germany	SRX8701658	Nanopore	Rech et al. 2022	SRX8701648	Rech et al. 2022	PRJNA644353			Horváth et al. 2022	Rech et al. 2022	Rech et al. 2022
MUN-015	Munich, Germany	SRX8701629	Nanopore	Rech et al. 2022	SRX8701649	Rech et al. 2022					Rech et al. 2022	Rech et al. 2022
MUN-016	Munich, Germany	SRX6699571	PacBio	Rech et al. 2022	-	Not sequenced	PRJNA643665	PRJNA643665		¹ This publication	Rech et al. 2022	Rech et al. 2022
MUN-020	Munich, Germany	SRX8701630	Nanopore	Rech et al. 2022	SRX8701651	Rech et al., 2021	PRJNA646768			Green et al. 2022	Rech et al. 2022	Rech et al. 2022
RAL-059	Raleigh, USA	SRX8701631	Nanopore	Rech et al. 2022	SRX021327	Mackay et al. 2012	PRJNA483441			Everett et al. 2020	Rech et al. 2022	Rech et al. 2022
RAL-091	Raleigh, USA	SRX8701632	Nanopore	Rech et al. 2022	SRX021503	Mackay et al. 2012	PRJNA483441			Everett et al. 2020	Rech et al. 2022	Rech et al. 2022
RAL-176	Raleigh, USA	SRX8701633	Nanopore	Rech et al. 2022	SRX020763; SRX020762	Mackay et al. 2012	PRJNA483441			Everett et al. 2020	Rech et al. 2022	Rech et al. 2022
RAL-177	Raleigh, USA	SRX6699566	Nanopore	Rech et al. 2022	SRX021026	Mackay et al. 2012	PRJNA483441; PRJNA551114		PRJNA551114	Everett et al. 2020; Salces-Ortiz et al. 2020	Rech et al. 2022	Rech et al. 2022
RAL-375	Raleigh, USA	SRX6699565	Nanopore	Rech et al. 2022	SRX006148	Mackay et al. 2012	PRJNA483441; PRJNA551114		PRJNA551114	Everett et al. 2020; Salces-Ortiz et al. 2020	Rech et al. 2022	Rech et al. 2022
RAL-426	Raleigh, USA	SRX8701634	Nanopore	Rech et al. 2022	SRX021245	Mackay et al. 2012	PRJNA483441			Everett et al. 2020	Rech et al. 2022	Rech et al. 2022
RAL-737	Raleigh, USA	SRX8701635	Nanopore	Rech et al. 2022	SRX023451	Mackay et al. 2012	PRJNA483441			Everett et al. 2020	Rech et al. 2022	Rech et al. 2022
RAL-855	Raleigh, USA	SRX8701636	Nanopore	Rech et al. 2022	SRX021563	Mackay et al. 2012	PRJNA483441			Everett et al. 2020	Rech et al. 2022	Rech et al. 2022
SLA-001	Slankamen, Serbia	SRX6699568	Nanopore	Rech et al. 2022	SRX6699567	Rech et al. 2022	PRJNA643665	PRJNA643665		¹ This publication	Rech et al. 2022	Rech et al. 2022
STO-022	Stockholm, Sweden	SRX6699570	Nanopore	Rech et al. 2022	SRX2962485	Mateo et al. 2018	PRJNA551114		PRJNA551114	Salces-Ortiz et al. 2020	Rech et al. 2022	Rech et al. 2022
TEN-015	Tenerife, Spain	SRX6699575	Nanopore	Rech et al. 2022	SRX6699574	Rech et al. 2022					Rech et al. 2022	Rech et al. 2022
TOM-007	Tomelloso, Spain	SRX6699562	PacBio	Rech et al. 2022	-	Not sequenced	PRJNA643665	PRJNA643665		¹ This publication	Rech et al. 2022	Rech et al. 2022
TOM-008	Tomelloso, Spain	SRX8701637	Nanopore	Rech et al. 2022	SRX8701652	Rech et al. 2022	PRJNA644353			Horváth et al. 2022	Rech et al. 2022	Rech et al. 2022
ISO-1	USA	SRX3676783	Nanopore	Solares et al. 2018	SRX3676782	Solares et al. 2018	PRJNA551114		PRJNA551114	Salces-Ortiz et al. 2020	Rech et al. 2022	Rech et al. 2022
A1	Ohio, USA	SRX4620074	PacBio	Chakraborty et al. 2019	-	Not sequenced					Rech et al. 2022	Rech et al. 2022
A2	Bogota, Colombia	SRX4599325	PacBio	Chakraborty et al. 2019	-	Not sequenced					Rech et al. 2022	Rech et al. 2022
A3	Barcelona, Spain	SRX4692442	PacBio	Chakraborty et al. 2019	-	Not sequenced					Rech et al. 2022	Rech et al. 2022
A4	Koriba Dam, Zimbabwe	SRX4713156	PacBio	Chakraborty et al. 2019	-	Not sequenced					Rech et al. 2022	Rech et al. 2022
A5	Athens, Greece	SRX4619206	PacBio	Chakraborty et al. 2019	-	Not sequenced					Rech et al. 2022	Rech et al. 2022
A6	Georgia, USA	SRX4722917	PacBio	Chakraborty et al. 2019	-	Not sequenced					Rech et al. 2022	Rech et al. 2022
A7	Ken-ting, Taiwan	SRX4646796	PacBio	Chakraborty et al. 2019	-	Not sequenced					Rech et al. 2022	Rech et al. 2022
AB8	Samarkand, Uzbekistan	SRX4728152	PacBio	Chakraborty et al. 2019	-	Not sequenced					Rech et al. 2022	Rech et al. 2022
B1	Bermuda	SRX4699481	PacBio	Chakraborty et al. 2019	-	Not sequenced					Rech et al. 2022	Rech et al. 2022
B2	Cape Town, South Africa	SRX4632943	PacBio	Chakraborty et al. 2019	-	Not sequenced					Rech et al. 2022	Rech et al. 2022
B3	Israel	SRX4645948	PacBio	Chakraborty et al. 2019	-	Not sequenced					Rech et al. 2022	Rech et al. 2022
B4	California, USA	SRX4661415	PacBio	Chakraborty et al. 2019	-	Not sequenced					Rech et al. 2022	Rech et al. 2022
B6	Ica, Peru	SRX4668167	PacBio	Chakraborty et al. 2019	-	Not sequenced					Rech et al. 2022	Rech et al. 2022
ORE	Oregon, USA	SRX4668629	PacBio	Chakraborty et al. 2019	-	Not sequenced					Rech et al. 2022	Rech et al. 2022
B59	Beijing, China	SRX3991271	PacBio	Long et al. 2018	-	Not sequenced					² S. Radío (González lab)	² S. Radío (González lab)
I23	Ithaca, New York, USA	SRX3991270	PacBio	Long et al. 2018	-	Not sequenced					² S. Radío (González lab)	² S. Radío (González lab)
N25	Netherlands	SRX3991269	PacBio	Long et al. 2018	-	Not sequenced					² S. Radío (González lab)	² S. Radío (González lab)
T29A	Tasmania	SRX3991268	PacBio	Long et al. 2018	-	Not sequenced					² S. Radío (González lab)	² S. Radío (González lab)
ZH26	Zimbabwe	SRX3991267	PacBio	Long et al. 2018	-	Not sequenced					² S. Radío (González lab)	² S. Radío (González lab)
B. Details on the functional -omics data available in DrosOmics. Samples are ordered according to matching RNA-seq and ATAC-seq/ChIP-seq experiments.
RNA-seq samples from Salces-Ortiz et al. 2020.						ATAC-seq samples from Salces-Ortiz et al. 2020.
Genome	Experimental condition	Source	Replicate name	Experiment		Genome	Experimental condition	Body part	Replicate	Experiment
ISO-1	Control	Gut	413R	RNA-seq data were generated to investigate the contribution of TEs to the regulation of gene expression in response to malathion exposure in four D. melanogaster strains with different patterns of tolerance to this insecticide. For each strain, three replicates were exposed to malathion and three were kept in control conditions (Salces-Ortiz et al. 2020).		ISO-1	Control	Gut	411A	ATAC-seq data were generated to investigate the contribution of TEs to the regulation of gene expression in response to malathion exposure in four D. melanogaster strains with different patterns of tolerance to this insecticide (Salces-Ortiz et al. 2020).
ISO-1	Control	Gut	412R			ISO-1	Control	Gut	412A
ISO-1	Control	Gut	411R			ISO-1	Control	Gut	414A
ISO-1	Malathion	Gut	424R			ISO-1	Malathion	Gut	421A
ISO-1	Malathion	Gut	422R			ISO-1	Malathion	Gut	422A
ISO-1	Malathion	Gut	421R			ISO-1	Malathion	Gut	423A
RAL-375	Control	Gut	314R			RAL-375	Control	Gut	311A
RAL-375	Control	Gut	313R			RAL-375	Control	Gut	312A
RAL-375	Control	Gut	311R			RAL-375	Control	Gut	313A
RAL-375	Malathion	Gut	324R			RAL-375	Malathion	Gut	322A
RAL-375	Malathion	Gut	323R			RAL-375	Malathion	Gut	323A
RAL-375	Malathion	Gut	321R			RAL-375	Malathion	Gut	324A
RAL-177	Control	Gut	213R			RAL-177	Control	Gut	211A
RAL-177	Control	Gut	212R			RAL-177	Control	Gut	213A
RAL-177	Control	Gut	211R			RAL-177	Control	Gut	214A
RAL-177	Malathion	Gut	224R			RAL-177	Malathion	Gut	222A
RAL-177	Malathion	Gut	223R			RAL-177	Malathion	Gut	223A
RAL-177	Malathion	Gut	222R			RAL-177	Malathion	Gut	224A
STO-022	Control	Gut	114R			STO-022	Control	Gut	111A
STO-022	Control	Gut	113R			STO-022	Control	Gut	112A
STO-022	Control	Gut	112R			STO-022	Control	Gut	113A
STO-022	Malathion	Gut	124R			STO-022	Malathion	Gut	121A
STO-022	Malathion	Gut	123R			STO-022	Malathion	Gut	123A
STO-022	Malathion	Gut	121R			STO-022	Malathion	Gut	124A
RNA-seq samples for five genomes produced in this work. Further details on Table S2.						ChIP-seq samples for five genomes produced in this work. Further details on Table S2.
Genome	Experimental condition	Source	Replicate name	Experiment		Genome	Histone mark	Body part	Replicate	Experiment
AKA-017	-	Head	ARH1	RNA-seq of gut, ovary and head tissues from 4-6 days old adult female Drosophila melanogaster natural populations. Samples used to study gene expression and epigenetic patterns associated with differences in geographical origins.		AKA-017	H3K27ac	Gut	AG17	ChIP-seq of gut, ovary and head tissues from 4-6 days old adult female Drosophila melanogaster natural populations. Samples used to study gene expression and epigenetic patterns of two histone marks (one repressive, H3K9me3; and one active, H3K27ac) associated with differences in geographical origins.
AKA-017	-	Head	ARH2			AKA-017	H3K27ac	Gut	AG27
AKA-017	-	Head	ARH4			AKA-017	H3K27ac	Gut	AG47
JUT-011	-	Head	JRH2			AKA-017	H3K9me3	Gut	AG19
JUT-011	-	Head	JRH3			AKA-017	H3K9me3	Gut	AG29
JUT-011	-	Head	JRH4			AKA-017	H3K9me3	Gut	AG49
MUN-016	-	Head	MRH2			JUT-011	H3K27ac	Gut	JG27
MUN-016	-	Head	MRH3			JUT-011	H3K27ac	Gut	JG37
MUN-016	-	Head	MRH4			JUT-011	H3K27ac	Gut	JG47
SLA-001	-	Head	SRH2			JUT-011	H3K9me3	Gut	JG29
SLA-001	-	Head	SRH3			JUT-011	H3K9me3	Gut	JG39
SLA-001	-	Head	SRH4			JUT-011	H3K9me3	Gut	JG49
TOM-007	-	Head	TRH1			MUN-016	H3K27ac	Gut	MCG27
TOM-007	-	Head	TRH2			MUN-016	H3K27ac	Gut	MCG37
TOM-007	-	Head	TRH4			MUN-016	H3K27ac	Gut	MCG47
AKA-017	-	Ovary	ARO1			MUN-016	H3K9me3	Gut	MCG29
AKA-017	-	Ovary	ARO3			MUN-016	H3K9me3	Gut	MCG39
AKA-017	-	Ovary	ARO4			MUN-016	H3K9me3	Gut	MCG49
JUT-011	-	Ovary	JRO1			SLA-001	H3K27ac	Gut	SG17
JUT-011	-	Ovary	JRO2			SLA-001	H3K27ac	Gut	SG27
JUT-011	-	Ovary	JRO3			SLA-001	H3K27ac	Gut	SG47
MUN-016	-	Ovary	MRO1			SLA-001	H3K9me3	Gut	SG19
MUN-016	-	Ovary	MRO2			SLA-001	H3K9me3	Gut	SG29
MUN-016	-	Ovary	MRO4			SLA-001	H3K9me3	Gut	SG49
SLA-001	-	Ovary	SRO2			TOM-007	H3K27ac	Gut	TG17
SLA-001	-	Ovary	SRO3			TOM-007	H3K27ac	Gut	TG37
SLA-001	-	Ovary	SRO4			TOM-007	H3K27ac	Gut	TG47
TOM-007	-	Ovary	TRO1			TOM-007	H3K9me3	Gut	TG19
TOM-007	-	Ovary	TRO3			TOM-007	H3K9me3	Gut	TG39
TOM-007	-	Ovary	TRO4			TOM-007	H3K9me3	Gut	TG49
AKA-017	-	Gut	ARG1			AKA-017	H3K27ac	Head	AH17
AKA-017	-	Gut	ARG2			AKA-017	H3K27ac	Head	AH27
AKA-017	-	Gut	ARG4			AKA-017	H3K27ac	Head	AH47
JUT-011	-	Gut	JRG2			AKA-017	H3K9me3	Head	AH19
JUT-011	-	Gut	JRG3			AKA-017	H3K9me3	Head	AH29
JUT-011	-	Gut	JRG4			AKA-017	H3K9me3	Head	AH49
MUN-016	-	Gut	MRG2			JUT-011	H3K27ac	Head	JH27
MUN-016	-	Gut	MRG3			JUT-011	H3K27ac	Head	JH37
MUN-016	-	Gut	MRG4			JUT-011	H3K27ac	Head	JH47
SLA-001	-	Gut	SRG1			JUT-011	H3K9me3	Head	JH29
SLA-001	-	Gut	SRG2			JUT-011	H3K9me3	Head	JH39
SLA-001	-	Gut	SRG4			JUT-011	H3K9me3	Head	JH49
TOM-007	-	Gut	TRG1			MUN-016	H3K27ac	Head	MH27
TOM-007	-	Gut	TRG2			MUN-016	H3K27ac	Head	MH37
TOM-007	-	Gut	TRG4			MUN-016	H3K27ac	Head	MH47
RNA-seq samples from Horváth et al. 2022.						MUN-016	H3K9me3	Head	MH29
Genome	Experimental condition	Source	Replicate name	Experiment		MUN-016	H3K9me3	Head	MH39
COR-023	Control	Whole-body	COC4	RNA-seq for three desiccation tolerant (GIM-012, GIM-024, COR-023) and three dessication sensitive strains (TOM-08, LUN-07 and MUN-013). For each strain, three replicates were exposed to desiccation conditions and three were kept in control conditions (Horváth et al. 2022).		MUN-016	H3K9me3	Head	MH49
COR-023	Control	Whole-body	COC3			SLA-001	H3K27ac	Head	SH17
COR-023	Control	Whole-body	COC2			SLA-001	H3K27ac	Head	SH27
COR-023	Dessication	Whole-body	COT4			SLA-001	H3K27ac	Head	SH47
COR-023	Dessication	Whole-body	COT2			SLA-001	H3K9me3	Head	SH19
COR-023	Dessication	Whole-body	COT1			SLA-001	H3K9me3	Head	SH29
GIM-012	Control	Whole-body	G3C3			SLA-001	H3K9me3	Head	SH49
GIM-012	Control	Whole-body	G3C2			TOM-007	H3K27ac	Head	TH17
GIM-012	Control	Whole-body	G3C1			TOM-007	H3K27ac	Head	TH37
GIM-012	Dessication	Whole-body	G3T3			TOM-007	H3K27ac	Head	TH47
GIM-012	Dessication	Whole-body	G3T2			TOM-007	H3K9me3	Head	TH19
GIM-012	Dessication	Whole-body	G3T1			TOM-007	H3K9me3	Head	TH39
GIM-024	Control	Whole-body	G2C3			TOM-007	H3K9me3	Head	TH49
GIM-024	Control	Whole-body	G2C2			AKA-017	H3K27ac	Ovary	ACO17
GIM-024	Control	Whole-body	G2C1			AKA-017	H3K27ac	Ovary	ACO27
GIM-024	Dessication	Whole-body	G2T3			AKA-017	H3K27ac	Ovary	ACO37
GIM-024	Dessication	Whole-body	G2T2			AKA-017	H3K9me3	Ovary	ACO19
GIM-024	Dessication	Whole-body	G2T1			AKA-017	H3K9me3	Ovary	ACO29
MUN-013	Control	Whole-body	MUC4			AKA-017	H3K9me3	Ovary	ACO39
MUN-013	Control	Whole-body	MUC3			JUT-011	H3K27ac	Ovary	JCO17
MUN-013	Control	Whole-body	MUC2			JUT-011	H3K27ac	Ovary	JCO27
MUN-013	Dessication	Whole-body	MUT4			JUT-011	H3K27ac	Ovary	JCO37
MUN-013	Dessication	Whole-body	MUT3			JUT-011	H3K9me3	Ovary	JCO19
MUN-013	Dessication	Whole-body	MUT2			JUT-011	H3K9me3	Ovary	JCO29
TOM-008	Control	Whole-body	TOC3			JUT-011	H3K9me3	Ovary	JCO39
TOM-008	Control	Whole-body	TOC2			MUN-016	H3K27ac	Ovary	MCO27
TOM-008	Control	Whole-body	TOC1			MUN-016	H3K27ac	Ovary	MCO37
TOM-008	Dessication	Whole-body	TOT4			MUN-016	H3K27ac	Ovary	MCO57
TOM-008	Dessication	Whole-body	TOT2			MUN-016	H3K9me3	Ovary	MCO29
TOM-008	Dessication	Whole-body	TOT1			MUN-016	H3K9me3	Ovary	MCO39
LUN-007	Control	Whole-body	SWC4			MUN-016	H3K9me3	Ovary	MCO59
LUN-007	Control	Whole-body	SWC3			SLA-001	H3K27ac	Ovary	SO17
LUN-007	Control	Whole-body	SWC2			SLA-001	H3K27ac	Ovary	SO37
LUN-007	Dessication	Whole-body	SWT4			SLA-001	H3K27ac	Ovary	SO47
LUN-007	Dessication	Whole-body	SWT2			SLA-001	H3K9me3	Ovary	SO19
LUN-007	Dessication	Whole-body	SWT1			SLA-001	H3K9me3	Ovary	SO39
RNA-seq samples from Green et al. 2022. For two populations (AKA-018 and MUN-020) only 2 replicates for control conditions are available.						SLA-001	H3K9me3	Ovary	SO49
Genome	Experimental condition	Source	Replicate name	Experiment		TOM-007	H3K27ac	Ovary	TO17
AKA-018	Control	Whole-body	F9C3	RNA-seq for three copper tolerant (MUN-008, GIM-012, MUN-020) and three copper sensitive strains (COR-018, JUT-008, AKA-018). For each strain, three replicates were exposed to copper and three were kept in control conditions (Green et al. 2022). Two control replicates were eliminated from the analysis: one from AKA-018 and another from MUN-020).		TOM-007	H3K27ac	Ovary	TO27
AKA-018	Control	Whole-body	F9C4			TOM-007	H3K27ac	Ovary	TO37
AKA-018	Copper	Whole-body	F9D3			TOM-007	H3K9me3	Ovary	TO19
AKA-018	Copper	Whole-body	F9D1			TOM-007	H3K9me3	Ovary	TO29
AKA-018	Copper	Whole-body	F9D4			TOM-007	H3K9me3	Ovary	TO39
COR-018	Control	Whole-body	B7C1
COR-018	Control	Whole-body	B7C2
COR-018	Control	Whole-body	B7C4
COR-018	Copper	Whole-body	B7D1
COR-018	Copper	Whole-body	B7D3
COR-018	Copper	Whole-body	B7D4
GIM-012	Control	Whole-body	G4C4
GIM-012	Control	Whole-body	G4C1
GIM-012	Control	Whole-body	G4C2
GIM-012	Copper	Whole-body	G4D1
GIM-012	Copper	Whole-body	G4D2
GIM-012	Copper	Whole-body	G4D4
JUT-008	Control	Whole-body	D6C1
JUT-008	Control	Whole-body	D6C2
JUT-008	Control	Whole-body	D6C3
JUT-008	Copper	Whole-body	D6D1
JUT-008	Copper	Whole-body	D6D2
JUT-008	Copper	Whole-body	D6D3
MUN-008	Control	Whole-body	M4C4
MUN-008	Control	Whole-body	M4C1
MUN-008	Control	Whole-body	M4C2
MUN-008	Copper	Whole-body	M4D1
MUN-008	Copper	Whole-body	M4D2
MUN-008	Copper	Whole-body	M4D4
MUN-020	Control	Whole-body	M3C1
MUN-020	Control	Whole-body	M3C2
MUN-020	Copper	Whole-body	M3D1
MUN-020	Copper	Whole-body	M3D2
MUN-020	Copper	Whole-body	M3D3
RNA-seq samples from Everett et al. 2020.
Genome	Experimental condition	Source	Replicate name	Experiment
RAL-059	-	Whole-body	R1W1	RNA-seq of the Drosophila melanogaster Genetic Reference Panel (DGRP) inbred lines, to map expression quantitative trait loci for annotated genes, novel transcribed regions, transposable elements and microbial species (Everett et al. 2020).
RAL-059	-	Whole-body	R1W2
RAL-091	-	Whole-body	R2W1
RAL-091	-	Whole-body	R2W2
RAL-176	-	Whole-body	R3W1
RAL-176	-	Whole-body	R3W2
RAL-177	-	Whole-body	R4W1
RAL-177	-	Whole-body	R4W2
RAL-375	-	Whole-body	R5W1
RAL-375	-	Whole-body	R5W2
RAL-426	-	Whole-body	R6W1
RAL-426	-	Whole-body	R6W2
RAL-737	-	Whole-body	R7W1
RAL-737	-	Whole-body	R7W2
RAL-855	-	Whole-body	R8W1
RAL-855	-	Whole-body	R8W2

### Sheet: Table S2. Functional data for 5
Table 2 | Functional data generated for five D. melanogaster genomes. RNA-seq and ChIP-seq data was generated for gut, ovary and head body parts from 4-6 days old adult female D. melanogaster natural populations. Further details in obtaining and processing samples in the Supplementary Material.
Type	Accession	Library ID	Body part	Histone mark	Sample name	Reads	Bases
RNA-seq	SRR11218164	ARG1	Gut	NA	AKA-017	33689143	8422285750
RNA-seq	SRR11218163	ARG2	Gut	NA	AKA-017	34111359	8527839750
RNA-seq	SRR11218151	ARG4	Gut	NA	AKA-017	33851778	8462944500
RNA-seq	SRR12563994	ARH1	Head	NA	AKA-017	40228545	10057136250
RNA-seq	SRR12563993	ARH2	Head	NA	AKA-017	41356615	10339153750
RNA-seq	SRR12563987	ARH4	Head	NA	AKA-017	41386780	10346695000
RNA-seq	SRR11218144	ARO1	Ovary	NA	AKA-017	33093916	8273479000
RNA-seq	SRR11218140	ARO3	Ovary	NA	AKA-017	28601935	7150483750
RNA-seq	SRR11218139	ARO4	Ovary	NA	AKA-017	32782688	8195672000
RNA-seq	SRR11218138	JRG2	Gut	NA	JUT-011	29758797	7439699250
RNA-seq	SRR11218137	JRG3	Gut	NA	JUT-011	34469782	8617445500
RNA-seq	SRR11218136	JRG4	Gut	NA	JUT-011	30555643	7638910750
RNA-seq	SRR12563986	JRH2	Head	NA	JUT-011	40070521	10017630250
RNA-seq	SRR12563985	JRH3	Head	NA	JUT-011	41636465	10409116250
RNA-seq	SRR12563984	JRH4	Head	NA	JUT-011	40135614	10033903500
RNA-seq	SRR11218135	JRO1	Ovary	NA	JUT-011	32149918	8037479500
RNA-seq	SRR11218162	JRO2	Ovary	NA	JUT-011	35189997	8797499250
RNA-seq	SRR11218161	JRO3	Ovary	NA	JUT-011	40642360	10160590000
RNA-seq	SRR11218159	MRG2	Gut	NA	MUN-016	50155344	12538836000
RNA-seq	SRR11218158	MRG3	Gut	NA	MUN-016	39328638	9832159500
RNA-seq	SRR11218157	MRG4	Gut	NA	MUN-016	43698034	10924508500
RNA-seq	SRR12563983	MRH2	Head	NA	MUN-016	44777710	11194427500
RNA-seq	SRR12563982	MRH3	Head	NA	MUN-016	43088043	10772010750
RNA-seq	SRR12563981	MRH4	Head	NA	MUN-016	42349528	10587382000
RNA-seq	SRR11218160	MRO1	Ovary	NA	MUN-016	39426587	9856646750
RNA-seq	SRR11218156	MRO2	Ovary	NA	MUN-016	40400392	10100098000
RNA-seq	SRR11218155	MRO4	Ovary	NA	MUN-016	42186841	10546710250
RNA-seq	SRR11218154	SRG1	Gut	NA	SLA-001	43984473	10996118250
RNA-seq	SRR11218153	SRG2	Gut	NA	SLA-001	68832010	17208002500
RNA-seq	SRR11218150	SRG4	Gut	NA	SLA-001	38760922	9690230500
RNA-seq	SRR12563980	SRH2	Head	NA	SLA-001	46695086	11673771500
RNA-seq	SRR12563992	SRH3	Head	NA	SLA-001	41090317	10272579250
RNA-seq	SRR12563991	SRH4	Head	NA	SLA-001	46043053	11510763250
RNA-seq	SRR11218149	SRO2	Ovary	NA	SLA-001	34077811	8519452750
RNA-seq	SRR11218152	SRO3	Ovary	NA	SLA-001	34869885	8717471250
RNA-seq	SRR11218148	SRO4	Ovary	NA	SLA-001	35858215	8964553750
RNA-seq	SRR11218147	TRG1	Gut	NA	TOM-007	32737226	8184306500
RNA-seq	SRR11218146	TRG2	Gut	NA	TOM-007	64156561	16039140250
RNA-seq	SRR11218145	TRG4	Gut	NA	TOM-007	33439520	8359880000
RNA-seq	SRR12563990	TRH1	Head	NA	TOM-007	44618340	11154585000
RNA-seq	SRR12563989	TRH2	Head	NA	TOM-007	45374056	11343514000
RNA-seq	SRR12563988	TRH4	Head	NA	TOM-007	47663187	11915796750
RNA-seq	SRR11218143	TRO1	Ovary	NA	TOM-007	47183122	11795780500
RNA-seq	SRR11218142	TRO3	Ovary	NA	TOM-007	40891598	10222899500
RNA-seq	SRR11218141	TRO4	Ovary	NA	TOM-007	26370412	6592603000
ChIP-seq	SRR12381791	AG17	Gut	H3K27ac	AKA-017	26915499	1345774950
ChIP-seq	SRR12381820	AG19	Gut	H3K9me3	AKA-017	25828846	1291442300
ChIP-seq	SRR12381821	AG1i	Gut	input	AKA-017	30947594	1547379700
ChIP-seq	SRR12381805	AG27	Gut	H3K27ac	AKA-017	25338233	1266911650
ChIP-seq	SRR12381811	AG29	Gut	H3K9me3	AKA-017	29353749	1467687450
ChIP-seq	SRR12381780	AG2i	Gut	input	AKA-017	30546221	1527311050
ChIP-seq	SRR12381802	AG47	Gut	H3K27ac	AKA-017	27316050	1365802500
ChIP-seq	SRR12381803	AG49	Gut	H3K9me3	AKA-017	25486175	1274308750
ChIP-seq	SRR12381804	AG4i	Gut	input	AKA-017	25385598	1269279900
ChIP-seq	SRR12358913	AH17	Head	H3K27ac	AKA-017	23858835	1192941750
ChIP-seq	SRR12358924	AH19	Head	H3K9me3	AKA-017	26013911	1300695550
ChIP-seq	SRR12358925	AH1i	Head	input	AKA-017	22702449	1135122450
ChIP-seq	SRR12358885	AH27	Head	H3K27ac	AKA-017	24113455	1205672750
ChIP-seq	SRR12358891	AH29	Head	H3K9me3	AKA-017	28981935	1449096750
ChIP-seq	SRR12358902	AH2i	Head	input	AKA-017	31196269	1559813450
ChIP-seq	SRR12358882	AH47	Head	H3K27ac	AKA-017	29592072	1479603600
ChIP-seq	SRR12358883	AH49	Head	H3K9me3	AKA-017	31783190	1589159500
ChIP-seq	SRR12358884	AH4i	Head	input	AKA-017	22387607	1119380350
ChIP-seq	SRR12398420	AO17	Ovary	H3K27ac	AKA-017	30940860	1547043000
ChIP-seq	SRR12398386	AO19	Ovary	H3K9me3	AKA-017	28297511	1414875550
ChIP-seq	SRR12398387	AO1i	Ovary	input	AKA-017	45948166	2297408300
ChIP-seq	SRR12398392	AO27	Ovary	H3K27ac	AKA-017	30797781	1539889050
ChIP-seq	SRR12398398	AO29	Ovary	H3K9me3	AKA-017	29847845	1492392250
ChIP-seq	SRR12398409	AO2i	Ovary	input	AKA-017	34052851	1702642550
ChIP-seq	SRR12398389	AO37	Ovary	H3K27ac	AKA-017	30916608	1545830400
ChIP-seq	SRR12398390	AO39	Ovary	H3K9me3	AKA-017	30958065	1547903250
ChIP-seq	SRR12398391	AO3i	Ovary	input	AKA-017	47395131	2369756550
ChIP-seq	SRR12381800	JG27	Gut	H3K27ac	JUT-011	36182171	1809108550
ChIP-seq	SRR12381819	JG29	Gut	H3K9me3	JUT-011	40088923	2004446150
ChIP-seq	SRR12381801	JG2i	Gut	input	JUT-011	45528347	2276417350
ChIP-seq	SRR12381797	JG37	Gut	H3K27ac	JUT-011	44910555	2245527750
ChIP-seq	SRR12381798	JG39	Gut	H3K9me3	JUT-011	35135902	1756795100
ChIP-seq	SRR12381799	JG3i	Gut	input	JUT-011	45300210	2265010500
ChIP-seq	SRR12381794	JG47	Gut	H3K27ac	JUT-011	51898053	2594902650
ChIP-seq	SRR12381795	JG49	Gut	H3K9me3	JUT-011	37951930	1897596500
ChIP-seq	SRR12381796	JG4i	Gut	input	JUT-011	47853594	2392679700
ChIP-seq	SRR12358922	JH27	Head	H3K27ac	JUT-011	27087280	1354364000
ChIP-seq	SRR12358923	JH29	Head	H3K9me3	JUT-011	24244715	1212235750
ChIP-seq	SRR12358881	JH2i	Head	input	JUT-011	24504939	1225246950
ChIP-seq	SRR12358919	JH37	Head	H3K27ac	JUT-011	25794759	1289737950
ChIP-seq	SRR12358920	JH39	Head	H3K9me3	JUT-011	22956856	1147842800
ChIP-seq	SRR12358921	JH3i	Head	input	JUT-011	23675398	1183769900
ChIP-seq	SRR12358916	JH47	Head	H3K27ac	JUT-011	27758395	1387919750
ChIP-seq	SRR12358917	JH49	Head	H3K9me3	JUT-011	26551868	1327593400
ChIP-seq	SRR12358918	JH4i	Head	input	JUT-011	43646483	2182324150
ChIP-seq	SRR12398429	JO17	Ovary	H3K27ac	JUT-011	29897384	1494869200
ChIP-seq	SRR12398385	JO19	Ovary	H3K9me3	JUT-011	31450425	1572521250
ChIP-seq	SRR12398388	JO1i	Ovary	input	JUT-011	32945566	1647278300
ChIP-seq	SRR12398426	JO27	Ovary	H3K27ac	JUT-011	31456304	1572815200
ChIP-seq	SRR12398427	JO29	Ovary	H3K9me3	JUT-011	32035314	1601765700
ChIP-seq	SRR12398428	JO2i	Ovary	input	JUT-011	30683998	1534199900
ChIP-seq	SRR12398423	JO37	Ovary	H3K27ac	JUT-011	31617427	1580871350
ChIP-seq	SRR12398424	JO39	Ovary	H3K9me3	JUT-011	30632733	1531636650
ChIP-seq	SRR12398425	JO3i	Ovary	input	JUT-011	32780359	1639017950
ChIP-seq	SRR12381790	MG27	Gut	H3K27ac	MUN-016	32888934	1644446700
ChIP-seq	SRR12381792	MG29	Gut	H3K9me3	MUN-016	30996743	1549837150
ChIP-seq	SRR12381793	MG2i	Gut	input	MUN-016	34612777	1730638850
ChIP-seq	SRR12381787	MG37	Gut	H3K27ac	MUN-016	32496155	1624807750
ChIP-seq	SRR12381788	MG39	Gut	H3K9me3	MUN-016	32219984	1610999200
ChIP-seq	SRR12381789	MG3i	Gut	input	MUN-016	34666458	1733322900
ChIP-seq	SRR12381784	MG47	Gut	H3K27ac	MUN-016	33089764	1654488200
ChIP-seq	SRR12381785	MG49	Gut	H3K9me3	MUN-016	31761211	1588060550
ChIP-seq	SRR12381786	MG4i	Gut	input	MUN-016	34258279	1712913950
ChIP-seq	SRR12358912	MH27	Head	H3K27ac	MUN-016	30099455	1504972750
ChIP-seq	SRR12358914	MH29	Head	H3K9me3	MUN-016	29367302	1468365100
ChIP-seq	SRR12358915	MH2i	Head	input	MUN-016	28640348	1432017400
ChIP-seq	SRR12358909	MH37	Head	H3K27ac	MUN-016	32943776	1647188800
ChIP-seq	SRR12358910	MH39	Head	H3K9me3	MUN-016	31169638	1558481900
ChIP-seq	SRR12358911	MH3i	Head	input	MUN-016	28428188	1421409400
ChIP-seq	SRR12358906	MH47	Head	H3K27ac	MUN-016	26489385	1324469250
ChIP-seq	SRR12358907	MH49	Head	H3K9me3	MUN-016	30721742	1536087100
ChIP-seq	SRR12358908	MH4i	Head	input	MUN-016	25611018	1280550900
ChIP-seq	SRR12398419	MO27	Ovary	H3K27ac	MUN-016	31213221	1560661050
ChIP-seq	SRR12398421	MO29	Ovary	H3K9me3	MUN-016	30700407	1535020350
ChIP-seq	SRR12398422	MO2i	Ovary	input	MUN-016	34701842	1735092100
ChIP-seq	SRR12398416	MO37	Ovary	H3K27ac	MUN-016	30752302	1537615100
ChIP-seq	SRR12398417	MO39	Ovary	H3K9me3	MUN-016	30236004	1511800200
ChIP-seq	SRR12398418	MO3i	Ovary	input	MUN-016	36355654	1817782700
ChIP-seq	SRR12398413	MO57	Ovary	H3K27ac	MUN-016	30932473	1546623650
ChIP-seq	SRR12398414	MO59	Ovary	H3K9me3	MUN-016	30582890	1529144500
ChIP-seq	SRR12398415	MO5i	Ovary	input	MUN-016	35529983	1776499150
ChIP-seq	SRR12381781	SG17	Gut	H3K27ac	SLA-001	27811755	1390587750
ChIP-seq	SRR12381782	SG19	Gut	H3K9me3	SLA-001	26267322	1313366100
ChIP-seq	SRR12381783	SG1i	Gut	input	SLA-001	25614829	1280741450
ChIP-seq	SRR12381777	SG27	Gut	H3K27ac	SLA-001	26883180	1344159000
ChIP-seq	SRR12381778	SG29	Gut	H3K9me3	SLA-001	26992220	1349611000
ChIP-seq	SRR12381779	SG2i	Gut	input	SLA-001	31269421	1563471050
ChIP-seq	SRR12381816	SG47	Gut	H3K27ac	SLA-001	24937948	1246897400
ChIP-seq	SRR12381817	SG49	Gut	H3K9me3	SLA-001	27450240	1372512000
ChIP-seq	SRR12381818	SG4i	Gut	input	SLA-001	25451935	1272596750
ChIP-seq	SRR12358903	SH17	Head	H3K27ac	SLA-001	23821877	1191093850
ChIP-seq	SRR12358904	SH19	Head	H3K9me3	SLA-001	29397452	1469872600
ChIP-seq	SRR12358905	SH1i	Head	input	SLA-001	27049679	1352483950
ChIP-seq	SRR12358899	SH27	Head	H3K27ac	SLA-001	22217795	1110889750
ChIP-seq	SRR12358900	SH29	Head	H3K9me3	SLA-001	28491807	1424590350
ChIP-seq	SRR12358901	SH2i	Head	input	SLA-001	31891460	1594573000
ChIP-seq	SRR12358896	SH47	Head	H3K27ac	SLA-001	33545723	1677286150
ChIP-seq	SRR12358897	SH49	Head	H3K9me3	SLA-001	33363584	1668179200
ChIP-seq	SRR12358898	SH4i	Head	input	SLA-001	27835581	1391779050
ChIP-seq	SRR12398410	SO17	Ovary	H3K27ac	SLA-001	25933863	1296693150
ChIP-seq	SRR12398411	SO19	Ovary	H3K9me3	SLA-001	27093978	1354698900
ChIP-seq	SRR12398412	SO1i	Ovary	input	SLA-001	25905994	1295299700
ChIP-seq	SRR12398406	SO37	Ovary	H3K27ac	SLA-001	25026808	1251340400
ChIP-seq	SRR12398407	SO39	Ovary	H3K9me3	SLA-001	30480018	1524000900
ChIP-seq	SRR12398408	SO3i	Ovary	input	SLA-001	29737419	1486870950
ChIP-seq	SRR12398403	SO47	Ovary	H3K27ac	SLA-001	59094522	2954726100
ChIP-seq	SRR12398404	SO49	Ovary	H3K9me3	SLA-001	46220123	2311006150
ChIP-seq	SRR12398405	SO4i	Ovary	input	SLA-001	41303665	2065183250
ChIP-seq	SRR12381813	TG17	Gut	H3K27ac	TOM-007	32004340	1600217000
ChIP-seq	SRR12381814	TG19	Gut	H3K9me3	TOM-007	30031481	1501574050
ChIP-seq	SRR12381815	TG1i	Gut	input	TOM-007	36582677	1829133850
ChIP-seq	SRR12381809	TG37	Gut	H3K27ac	TOM-007	36092176	1804608800
ChIP-seq	SRR12381810	TG39	Gut	H3K9me3	TOM-007	33155499	1657774950
ChIP-seq	SRR12381812	TG3i	Gut	input	TOM-007	34045916	1702295800
ChIP-seq	SRR12381806	TG47	Gut	H3K27ac	TOM-007	30335557	1516777850
ChIP-seq	SRR12381807	TG49	Gut	H3K9me3	TOM-007	33341086	1667054300
ChIP-seq	SRR12381808	TG4i	Gut	input	TOM-007	28956870	1447843500
ChIP-seq	SRR12358893	TH17	Head	H3K27ac	TOM-007	27161165	1358058250
ChIP-seq	SRR12358894	TH19	Head	H3K9me3	TOM-007	25602876	1280143800
ChIP-seq	SRR12358895	TH1i	Head	input	TOM-007	31274770	1563738500
ChIP-seq	SRR12358889	TH37	Head	H3K27ac	TOM-007	24543919	1227195950
ChIP-seq	SRR12358890	TH39	Head	H3K9me3	TOM-007	26149813	1307490650
ChIP-seq	SRR12358892	TH3i	Head	input	TOM-007	24353013	1217650650
ChIP-seq	SRR12358886	TH47	Head	H3K27ac	TOM-007	25533007	1276650350
ChIP-seq	SRR12358887	TH49	Head	H3K9me3	TOM-007	31375111	1568755550
ChIP-seq	SRR12358888	TH4i	Head	input	TOM-007	28587215	1429360750
ChIP-seq	SRR12398400	TO17	Ovary	H3K27ac	TOM-007	32297219	1614860950
ChIP-seq	SRR12398401	TO19	Ovary	H3K9me3	TOM-007	27284005	1364200250
ChIP-seq	SRR12398402	TO1i	Ovary	input	TOM-007	31766138	1588306900
ChIP-seq	SRR12398396	TO27	Ovary	H3K27ac	TOM-007	32462178	1623108900
ChIP-seq	SRR12398397	TO29	Ovary	H3K9me3	TOM-007	26942243	1347112150
ChIP-seq	SRR12398399	TO2i	Ovary	input	TOM-007	32496041	1624802050
ChIP-seq	SRR12398393	TO37	Ovary	H3K27ac	TOM-007	31925144	1596257200
ChIP-seq	SRR12398394	TO39	Ovary	H3K9me3	TOM-007	30742777	1537138850
ChIP-seq	SRR12398395	TO3i	Ovary	input	TOM-007	31858083	1592904150
